# PepCleav: a classification method for evaluating the cleavability of peptide fragments presented by MHC class I

**DOI:** 10.1101/2024.07.19.604254

**Authors:** Dawei Jiang, Wenxin Zhu, Binbin Xi, Hongli Du

## Abstract

Neoantigens, due to their tumor specificity and lack of central tolerance, are promising targets for cancer immunotherapy. Evaluating the cleavability of peptide fragments generated by proteasomes and aminopeptidases is crucial for neoantigen identification, but tools for this purpose are scarce. To address this, we developed PepCleav, a method for evaluating peptide cleavability by classifying the amino acids at the proteasome and aminopeptidase recognition sites of the C- and N-termini. By integrating C- and N-terminal cleavability, PepCleav accurately predicted the overall cleavability of peptide fragments in test datasets, correctly identifying 84-89% of cleavable peptides and 63-92% of non-cleavable peptides. We also found that highly cleavable peptides have a higher likelihood of being effective neoantigens, highlighting PepCleav’s potential to improve neoantigen identification. PepCleav’s source code is publicly available at https://github.com/Dulab2020/PepCleav.
