## Supplementary material for "PepCleav: a classification method for evaluating the cleavability of peptide fragments presented by MHC class I": Table S1

### Sheet: data
Table S1. Physicochemical properties of amino acids
AAindex IDs	A	R	N	D	C	Q	E	G	H	I	L	K	M	F	P	S	T	W	Y	V	X	-
CHAM820101	0.046	0.291	0.134	0.105	0.128	0.18	0.151	0	0.23	0.186	0.186	0.219	0.221	0.29	0.131	0.062	0.108	0.409	0.298	0.14	0	0	Polarizability parameter (Charton-Charton, 1982)
GRAR740102	8.1	10.5	11.6	13	5.5	10.5	12.3	9	10.4	5.2	4.9	11.3	5.7	5.2	8	9.2	8.6	5.4	6.2	5.9	0	0	Polarity (Grantham, 1974)
RADA880108	-0.06	-0.84	-0.48	-0.8	1.36	-0.73	-0.77	-0.41	0.49	1.31	1.21	-1.18	1.27	1.27	0	-0.5	-0.27	0.88	0.33	1.09	0	0	Mean polarity (Radzicka-Wolfenden, 1988)
KYTJ820101	1.8	-4.5	-3.5	-3.5	2.5	-3.5	-3.5	-0.4	-3.2	4.5	3.8	-3.9	1.9	2.8	-1.6	-0.8	-0.7	-0.9	-1.3	4.2	0	0	Hydropathy index (Kyte-Doolittle, 1982)
COWR900101	0.42	-1.56	-1.03	-0.51	0.84	-0.96	-0.37	0	-2.28	1.81	1.8	-2.03	1.18	1.74	0.86	-0.64	-0.26	1.46	0.51	1.34	0	0	Hydrophobicity index, 3.0 pH (Cowan-Whittaker, 1990)
FASG760104	9.69	8.99	8.8	9.6	8.35	9.13	9.67	9.78	9.17	9.68	9.6	9.18	9.21	9.18	10.64	9.21	9.1	9.44	9.11	9.62	0	0	pK-N (Fasman, 1976)
FASG760105	2.34	1.82	2.02	1.88	1.92	2.17	2.1	2.35	1.82	2.36	2.36	2.16	2.28	2.16	1.95	2.19	2.09	2.43	2.2	2.32	0	0	pK-C (Fasman, 1976)
FAUJ880113	4.76	4.3	3.64	5.69	3.67	4.54	5.48	3.77	2.84	4.81	4.79	4.27	4.25	4.31	0	3.83	3.87	4.75	4.3	4.86	0	0	pK-a(RCOOH) (Fauchere et al., 1988)
JOND750102	2.34	1.18	2.02	2.01	1.65	2.17	2.19	2.34	1.82	2.36	2.36	2.18	2.28	1.83	1.99	2.21	2.1	2.38	2.2	2.32	0	0	pK (-COOH) (Jones, 1975)
FAUJ880111	0	1	0	0	0	0	0	0	1	0	0	1	0	0	0	0	0	0	0	0	0	0	Positive charge (Fauchere et al., 1988)
FAUJ880112	0	0	0	1	0	0	1	0	0	0	0	0	0	0	0	0	0	0	0	0	0	0	Negative charge (Fauchere et al., 1988)
KLEP840101	0	1	0	-1	0	0	-1	0	0	0	0	1	0	0	0	0	0	0	0	0	0	0	Net charge (Klein et al., 1984)
FAUJ880108	-0.01	0.04	0.06	0.15	0.12	0.05	0.07	0	0.08	-0.01	-0.01	0	0.04	0.03	0	0.11	0.04	0	0.03	0.01	0	0	Localize electrical effect (Fauchere et al., 1988)
ZIMJ680102	11.5	14.28	12.82	11.68	13.46	14.45	13.57	3.4	13.69	21.4	21.4	15.71	16.25	19.8	17.43	9.47	15.77	21.67	18.03	21.57	0	0	Bulkiness (Zimmerman et al., 1968)
GOLD730102	88.3	181.2	125.1	110.8	112.4	148.7	140.5	60	152.6	168.5	168.5	175.6	162.2	189	122.2	88.7	118.2	227	193	141.4	0	0	Residue volume (Goldsack-Chalifoux, 1973)
CHAM810101	0.52	0.68	0.76	0.76	0.62	0.68	0.68	0	0.7	1.02	0.98	0.68	0.78	0.7	0.36	0.53	0.5	0.7	0.7	0.76	0	0	Steric parameter (Charton, 1981)
BHAR880101	0.357	0.529	0.463	0.511	0.346	0.493	0.497	0.544	0.323	0.462	0.365	0.466	0.295	0.314	0.509	0.507	0.444	0.305	0.42	0.386	0	0	Average flexibility indices (Bhaskaran-Ponnuswamy, 1988)
