## Supplementary material for "PepCleav: a classification method for evaluating the cleavability of peptide fragments presented by MHC class I": Table S2

### Sheet: Sheet1
Table S2. Stat of cleavability for different types of terminus
C-terminal P1	Median Cleavability	Cleavability Level	N-terminal P2	Median Cleavability	Cleavability Level
C	0.555727	Low	W	0.583622	Low
N	0.802008	Low	C	0.921403	Low
P	0.835543	Low	N	0.954397	Low
E	0.914573	Low	K	0.963405	Low
T	0.952941	Low	D	0.967742	Low
H	1.03585	Low	G	1.15928	Low
G	1.04109	Low	F	1.18683	Low
S	1.04245	Low	M	1.34313	Low
Q	1.16429	Low	I	1.39942	Low
A	1.25435	Medium	S	1.44285	Low
D	1.34548	Medium	Y	1.46175	Medium
R	1.47593	Medium	H	1.47233	Medium
I	1.5567	Medium	R	1.56714	Medium
K	1.63023	Medium	A	1.56714	Medium
V	1.82276	High	T	1.67445	High
M	1.98494	High	L	1.68896	High
L	2.31016	High	Q	1.7951	High
Y	2.37327	High	V	1.86805	High
F	2.48292	High	P	2.01835	High
W	3.40175	High	E	2.03631	High
