## Supplementary material for "PepCleav: a classification method for evaluating the cleavability of peptide fragments presented by MHC class I": Table S3

### Sheet: Sheet1
Table S3. Stat of test datasets
a. Test datasets for evaluating the performance of PepCleav
	Cleavable peptides	Non-cleavable peptides	Total
MHC-I peptide ligands	5172	4828	10000
HIV proteins epitopes	2047	3729	5776
Tumor neoantigen epitopes	1282	−	1282
b. Test dataset for evaluating the correlation between cleavability and immunogenicity
	Immunogenic	Non-immunogenic	Total
Tumor neoantigen epitopes	1282	6476	7758
